# Genomic insights into the karyotypic radiation of a narrow endemic holocentric plant *Carex helodes*

**DOI:** 10.64898/2026.07.14.738159

**Authors:** Inés Gómez-Ramos, Rogelio Sánchez-Villegas, Ashwini V. Mohan, Camille Cornet, André Marques, Enrique Maguilla, Santiago Martín-Bravo, Kay Lucek, Marcial Escudero

## Abstract

Holocentric chromosomes allow rapid genome changes through chromosomal rearrangements such as fissions, fusions, inversions or translocations. The plant genus *Carex* shows one of the highest rates of karyotypic evolution among holocentric organisms. We studied the genomic patterns underlying chromosomal rearrangements in the karyotypic radiation of the narrow endemic species *Carex helodes* (2n = 68-75).

Comparing genome assemblies of *C. helodes* from the two karyologically distinct extremes of its European distribution, revealed a striking number of eight chromosomal rearrangements including fusions, translocations and inversions. Genomic breakpoints are gene-poor and TE-rich, corroborating findings in other species and suggesting common genomic characteristics that facilitate the evolution and establishment of chromosomal rearrangements. We identified a chromosomal inversion exhibiting patterns of purifying selection and enrichment in functional genes that potentially mediate rearrangement tolerance. Conversely, another inversion displayed elevated sequence divergence and enrichment in response to temperature stress and phosphate limitation, matching key environmental variables that differ between the study localities.

The establishment of chromosomal rearrangements along *Carex helodes* European populations was likely driven by demographic bottlenecks and distinct genomic features at breakpoints. Our findings provide preliminary evidence on the rearrangement role in population differentiation either as reproductive barriers or as genomic islands of differentiation.
