## Supplementary table S2 for "Genomic insights into the karyotypic radiation of a narrow endemic holocentric plant *Carex helodes*"

### Sheet: AZN
CHROM	POS	ID	Genotype	Total depth	Reference allele depth	Alternative allele depth
scaffold_1	8901332	pbsv.BND.scaffold_1:8901332-scaffold_5:3527892	0/1	146	6	152
scaffold_1	8901620	pbsv.BND.scaffold_1:8901620-scaffold_33:902586	0/1	138	7	145
scaffold_1	8971863	pbsv.BND.scaffold_1:8971863-scaffold_26:11274	0/1	430	3	433
scaffold_1	9002175	pbsv.BND.scaffold_1:9002175-scaffold_27:6989	0/1	264	5	269
scaffold_1	9026788	pbsv.BND.scaffold_1:9026788-scaffold_33:1892598	1/1	389	12889	13278
scaffold_1	9028571	pbsv.BND.scaffold_1:9028571-scaffold_20:4706802	1/1	0	2358	2358
scaffold_8	8872294	pbsv.BND.scaffold_8:8872294-scaffold_8:9309427	1/1	5	51	56
scaffold_8	9309427	pbsv.BND.scaffold_8:9309427-scaffold_8:8872294	1/1	9	51	60
scaffold_10	5668057	pbsv.BND.scaffold_10:5668057-scaffold_10:8406377	1/1	0	56	56
scaffold_10	8406377	pbsv.BND.scaffold_10:8406377-scaffold_10:5668057	1/1	0	31	31
scaffold_24	373223	pbsv.BND.scaffold_24:373223-scaffold_24:1524811	0/1	34	45	79
scaffold_24	373225	pbsv.BND.scaffold_24:373225-scaffold_24:1524813	0/1	61	45	106
scaffold_24	1524811	pbsv.BND.scaffold_24:1524811-scaffold_24:373223	1/1	3	45	48
scaffold_24	1524813	pbsv.BND.scaffold_24:1524813-scaffold_24:373225	0/1	18	45	63

### Sheet: MON
CHROM	POS	ID	Genotype	Total depth	Reference allele depth	Alternative allele depth
scaffold_16	4863448	pbsv.BND.scaffold_16:4863448-scaffold_9:1118555	1/1	87	0	87
scaffold_16	4863667	pbsv.BND.scaffold_16:4863667-scaffold_9:1118754	1/1	33	0	33
scaffold_24	3286964	pbsv.BND.scaffold_24:3286964-scaffold_5:9179338	1/1	96	4	92
scaffold_24	3342626	pbsv.BND.scaffold_24:3342626-scaffold_5:9151295	1/1	49	0	49
scaffold_32	342252	pbsv.BND.scaffold_32:342252-scaffold_32:1454016	0/1	155	79	76
scaffold_32	342253	pbsv.BND.scaffold_32:342253-scaffold_32:1454010	0/1	130	54	76
scaffold_32	1454010	pbsv.BND.scaffold_32:1454010-scaffold_32:342253	1/1	77	1	76
scaffold_32	1454016	pbsv.BND.scaffold_32:1454016-scaffold_32:342252	1/1	76	0	76
scaffold_5	9151295	pbsv.BND.scaffold_5:9151295-scaffold_24:3342626	1/1	96	2	94
scaffold_5	9179338	pbsv.BND.scaffold_5:9179338-scaffold_24:3286964	0/1	185	93	92
scaffold_9	1118555	pbsv.BND.scaffold_9:1118555-scaffold_16:4863448	1/1	47	0	47
scaffold_9	1118754	pbsv.BND.scaffold_9:1118754-scaffold_16:4863667	1/1	43	0	43

### Sheet: Metadata
Table S2: Long-read split-read support for chromosomal rearrangements in both genomes.
Genomic coordinates and sequencing read support for high-confidence breakends (BNDs) identified in the MON and AZN genome. Columns indicate the chromosome or scaffold name, exact genomic position (bp), variant identifier, and the assigned genotype (GT; 0/1 for heterozygous, 1/1 for homozygous alternative). Allelic support is broken down into reference allele depth and alternative allele depth, fo…
