## Supplementary table S4 for "Genomic insights into the karyotypic radiation of a narrow endemic holocentric plant *Carex helodes*"

### Sheet: Metadata
Table S4	Generalized linear models exploring how different genomic characteristics vary through the two genomes through 100kb windows. Model predictors include rearranged chromosomes (CR), rearrangement breakpoints (BP) and the distance to the chromosome midpoint (DC) and the interaction between them. Each sheet addresses one of the two genomes.
Variables (genome characteristics)	Number of this elements per 100 kb window
Abreviature	Variable	Source
Genes	Number of genes	Whole genes (labelled as "gene") filtered from Braker3 output
RE	Number of repetitive elements	Output from Earlgrey software
TE	Number of transposable elements (protein domains)	DANTE (Repeat explorer) filtered output
LTR	Number of LTR (long terminal repeat) retrotransposons	Whole LTRs, filtered from DANTE_LTR (Repeat explorer) output
LTR: Ty1/copia	Number of ty1/copia LTRs	Filtered from LTR databasae (previously mentioned)
LTR: Ty3/ gypsy	Number of ty3/gypsy LTRs	Filtered from LTR databasae (previously mentioned)
DNA transposons	Number of DNA transposons	Class II TE, obtained from TE database (previously mentioned)
LINE	Number of LINEs (Long Interspersed Nuclear Elements)	Filtered from LTR databasae (previously mentioned)
SINE	Number of SINEs (Short Interspersed Nuclear Elements	Filtered from Earlgrey software output (previously mentioned)
Unknown	Number of unknown repeats	Filtered from Earlgrey software output (previously mentioned), those that were unable to be classified
TRC	Number of tandem repeat arrays	TideCluster (RepeatExplorer) output
most common TRC	Number of the arrays of the most common tandem repeats	Filtered from TideCluster (RepeatExplorer) output
GC content	GC content	Output from Bedtools nuc function
Variables (independent variables in a model)
Abreviature	Variable	Source
RC	Is the window in a rearranged chromosome?	GeneSpace syntheny analysis output
BP:RC	Does the window conatined a rearrangement breakpoint?	GeneSpace syntheny analysis output
DC	Window distance to chromosome center in Mbp	Genome assembly
BP:RC:DC	Does the rearranged chromosome effect vary depending on windows distance to the center of the chromosome?
RC:DC	Does the breakpoint effect vary depending on windows distance to the center of the chromosome?
chr	In which chromosome is the window located? It is incluede as a random effect	Genome assembly
Statistical analysis performed
Statistical test performed (colums)	Explanation	Statistical analysis
Difference accross chromosomes?	Does the variable differ accross chromosomes?	Kruskal-Wallis test: Variable ~chromosomes
Model	Linear or Generalized linear model used: ~CR+ BP:CR (as optional 1|chr)	Chr as a random effect (1 | chr) is included depending on the AIC decrease and the residual variance
Variable transformation	Transformation to normalize the dependant variable	Shapiro.test and histograms to assess normality. Further analysis of residuals to choose the best transformation, assessing zero inflation,
Estimate (RC)	Estimate of CR effect
SE (RC)	Standard deviation of the estimate
p-value (RC)	Significance of RC effect	Only the effects that are significant, p-value≤0.1, from ANOVA test
Estimate (BP)	Estimate of breakpoint (BP) effect
SE (BP)	Standard deviation of the estimate
p-value (BP)	Significance of the breakpoint (BP) effect	Only the effects that are significant, p-value≤0.1, from ANOVA test
Estimate (DC)	Estimate of window distance to the center (DC) effect
SE (DC)	Standard deviation of the estimate
p-value (DC)	Significance of window distance to the center (DC) effect	Only the effects that are significant, p-value≤0.1, from ANOVA test
Estimate (RC:DC)	Estimate of interaction between DC and RC
SE (RC:DC)	Standard deviation of the estimate
p-value (RC:DC)	Significance of interaction between DC and RC	Only the effects that are significant, p-value≤0.1, from ANOVA test
Estimate (BP:DC)	Estimate of interaction between DC and BP
SE (BP:DC)	Standard deviation of the estimate
p-value (BP:DC)	Significance of interaction between DC and BP	Only the effects that are significant, p-value≤0.1, from ANOVA test
AIC	Akaike Information Criterion

### Sheet: AZN
Variable	Difference accross chromosomes?	Model	Variable transformation	Estimate (RC)	SE (RC)	p-value (RC)	Estimate (BP:RC)	SE (BP:RC)	p-value (BP:RC)	Estimate (DC)	SE (DC)	p-value (DC)	Estimate (RC:DC)	SE (RC:DC)	p-value (RC:DC)	Estimate (BP:RC:DC)	SE (BP:RC:DC)	p-value (BP:RC:DC)	AIC
Genes	Yes	~RC*BP* DC	Log			n.s.	-0.68	0.1813	0.000179			n.s.			n.s.	0.183	0.0751	0.0147	3597.1
RE	Yes	~(RC+BP:RC)*DC + (1 | chr)	Already normal			n.s.	-32.3402	15.0482	0.00301	-3.0406	0.3334	<2E-16			n.s.			n.s.	34219
TE	Yes	~(RC+BP:RC)*DC	Log			n.s.			n.s	0.043	0.00772	2.6e-08	-0.02615	0.01272	0.0399			n.s.	7066.74
LTR	Yes	~(RC+BP:RC)*DC	Negative binomial			n.s.			n.s.	0.06679	0.0154	1.41e-05	-0.04684	0.02536	0.0647			n.s.	14924
LTR: Ty1_copia	Yes	~(RC+BP:RC)*DC	Negative binomial			n.s.			n.s.	0.0395	0.01228	0.00131			n.s.			n.s.	9024.65
LTR: Ty3_gypsy	Yes	~(RC+BP:RC)*DC	Negative binomial			n.s.	1.5823	0.8149	0.0522	0.13104	0.02606	4.96e-07	-0.0744	0.04396	0.0905			n.s.	4848.7
DNA transposons	Yes	~(RC+BP:RC)*DC	Log			n.s.			n.s.	0.07	0.01671	2.79e-05			n.s.			n.s.	6042.57
LINE	Yes	~(RC+BP:RC)*DC	Negative binomial	-0.2436	0.1704	0.01			n.s.			n.s.			n.s.			n.s.	4556.66
SINE	No	~(RC+BP:RC)*DC	Negative binomial			n.s.			n.s.			n.s.			n.s.			n.s.	1880.2
Unknown	Yes	~(RC+BP:RC)*DC + (1 | chr)	Already normal			n.s.	-15.8828	10.9887	0.0164	-3.6847	0.3066	< 2E-16			n.s.			n.s.	32044.7
TRC	No	~(RC+BP:RC)*DC	Negative binomial			n.s.			n.s	0.1451	0.0407	0.000363			n.s.			n.s.	2304
most common TRC	No	~(RC+BP:RC)*DC	Negative binomial			n.s.			n.s	0.13173	0.04305	0.01			n.s.			n.s.	2056.48
GC content	Yes	~RC*BP*RC + (1 | chr)	BoxCox correction with λ=-6			n.s.			n.s	3.5915	0.3264	< 2E-16	-1.6318	0.542	0.003			n.s.	32482.7

### Sheet: MON
Variable	Difference accross chromosomes?	Model	Variable transformation	Estimate (RC)	SE (RC)	p-value (RC)	Estimate (BP:RC)	SE (BP:RC)	p-value (BP:RC)	Estimate (DC)	SE (DC)	p-value (DC)	Estimate (RC:DC)	SE (RC:DC)	p-value (RC:DC)	Estimate (BP:RC:DC)	SE (BP:RC:DC)	p-value (BP:RC:DC)	AIC
Genes	Yes	~RC*BP* DC	Log			n.s.	-0.154	0.192	0.002			n.s.			n.s.			n.s.	3754.33
RE	Yes	~(RC+BP:RC)*DC + (1 | chr)	Already normal			n.s.	-5.9449	16.1491	0.076	-3.8803	0.4243	<2E-16			n.s.			n.s.	34645.2
TE	Yes	~(RC+BP:RC)*DC	Square root			n.s.			n.s	0.073	0.0116	4.4e-12			n.s.			n.s.	10075.5
LTR	Yes	~(RC+BP:RC)*DC	Negative binomial			n.s.			n.s.	0.0738	0.015	2.717e-08			n.s.			n.s.	14995.5
LTR: Ty1_copia	Yes	~(RC+BP:RC)*DC	Negative binomial			n.s.			n.s.	0.044	0.0125	7.978e-05			n.s.			n.s.	9045.36
LTR: Ty3_gypsy	Yes	~(RC+BP:RC)*DC	Negative binomial			n.s.			n.s.	0.1346	0.02463	4.59e-07			n.s.			n.s.	4848.7
DNA transposons	Yes	~(RC+BP:RC)*DC	Log			n.s.			n.s.	0.0518	0.0168	0.02019	-0.0814	0.0362	0.0245			n.s.	6042.57
LINE	Yes	~(RC+BP:RC)*DC	Negative binomial	-1.2277	0.0859	0.031			n.s.			n.s.			n.s.			n.s.	4565.8
SINE	No	~(RC+BP:RC)*DC	Negative binomial			n.s.			n.s.			n.s.			n.s.			n.s.	1895.27
Unknown	Yes	~(RC+BP:RC)*DC + (1 | chr)	Already normal			n.s.	-7.8196	2.3728	0.088	-4.0301	0.3034	< 2E-16			n.s.			n.s.	32290
TRC	No	~RC*BP*DC	Negative binomial			n.s.			n.s	0.1688	0.03804	9.15e-06			n.s.	0.06861	478500	0.007	2487.91
most common TRC	No	~RC*BP*DC	Negative binomial			n.s.			n.s	0.1366	0.0405	0.00334	-0.1612	0.08908	0.068	594	110500	0.00465	2235.89
GC content	Yes	~RC*BP*RC + (1 | chr)	BoxCox correction with λ=-6.2	-4.0741	3.2419	0.042			n.s	4.9257	0.3997	< 2E-16			n.s.			n.s.	34185.7
